# Rapid BCMA downmodulation on myeloma cells upon CAR T cell contact is mediated by trogocytosis and BCMA internalization

**DOI:** 10.1101/2022.07.23.501252

**Authors:** Nicolas Camviel, Benita Wolf, Giancarlo Croce, David Gfeller, Vincent Zoete, Caroline Arber

## Abstract

**Background:** Chimeric antigen receptor (CAR) T cell therapy targeting B cell maturation antigen (BCMA) on multiple myeloma (MM) produces fast but not long-lasting responses. Reasons for treatment failure are poorly understood. CARs simultaneously targeting two antigens may represent an alternative. Here, we (1) designed and characterized novel A proliferation inducing ligand (APRIL) based dual-antigen targeting CARs, and (2) investigated mechanisms of resistance to CAR T cells with three different BCMA-binding moieties (APRIL, single-chain-variable-fragment, heavy-chain-only).

**Methods:** Three new APRIL-CARs were designed and characterized. Human APRIL-CAR T cells were evaluated for their cytotoxic function in vitro and in vivo, for their polyfunctionality, immune synapse formation, memory, exhaustion phenotype and tonic signaling activity. To investigate resistance mechanisms, we analyzed BCMA levels and cellular localization and quantified CAR T cell - target cell interactions by live microscopy. Impact on pathway activation and tumor cell proliferation was assessed in vitro and in vivo.

**Results:** APRIL-BB*ζ* CAR T cells in a trimeric ligand binding conformation conferred the best polyfunctionality, immune synapse formation and fast anti-tumor function in vivo in two different mouse xenograft models. Upon CAR T cell – myeloma cell contact, we found rapid BCMA downmodulation on target cells with all three evaluated binding moieties. CAR T cells acquired BCMA on their cell surface by trogocytosis, and BCMA on MM cells was rapidly internalized. Since trogocytosis can lead to CAR T cell exhaustion and presence of CAR T cells does not protect patients from relapse, we investigated whether non-functional CAR T cells play a role in tumor progression. While CAR T cell – MM cell interactions activated BCMA pathway, we did not find enhanced tumor growth in vitro or in vivo.

**Conclusion:** We designed and characterized distinct APRIL-CAR T cells for dual-antigen targeting of MM. Rapid BCMA downmodulation occurred upon CAR T cell – tumor cell encounter independently of whether an APRIL or antibody-based binding moiety was used. BCMA internalization mostly contributed to this effect, but trogocytosis by CAR T cells was also observed. Our study sheds light on the mechanisms underlying CAR T cell failure in MM and can inform the development of improved treatment strategies.
