## supplemental tables for "Rapid BCMA downmodulation on myeloma cells upon CAR T cell contact is mediated by trogocytosis and BCMA internalization"

### Sheet: Supplementary Table 1
		Supplementary Table 1
		Cell culture reagents
		Reagent	Company	Catalog number	Batch or lot number
		IL-7	Miltenyi Biotec	130-095-362
		IL-15	Miltenyi Biotec	130-095-765
		Recombinant human APRIL	Peprotech	310-10C
		RPMI 1640	Gibco	61870010
		DMEM	Gibco	21885025
		Fetal bovine serum (2017 - 2020)	Biowest	S1810	Batch: S16141S1810
		Fetal bovine serum (2020 - 2022)	Gibco	10270-106	Lot : 2166446
		Penicillin/streptomycin	Gibco	15070-063
		L-Glutamine	BioConcept Ltd. Amimed	5-10K00-H
		PBS	Bichsel	100 0 324
		EDTA	Invitrogen	15575-038
		Lymphoprep	Stem Cell Technologies	7851
		DMSO	Sigma-Aldrich	41639
		PMA	Sigma Life Sciences	P1585
		Ionomycin	Sigma Life Sciences	I9657
		OKT3 anti-human CD3 (clone: OKT3)	Biolegend	#317347
		Ultra-LEAF Purified anti-human CD28 (clone: CD28.2)	Biolegend	#302934
		BD GolgiStop	BD	#554724
		BD GolgiPlug	BD	#555020
		2-Mercaptoethanol 50mM	Gibco	31350-010
		Sodium Pyruvate 100mM	Gibco	11360-039

### Sheet: Supplementary Table 2
	Supplementary Table 2
	Media Composition
	RPMI 10% FBS	10% FBS (heat-inactivated for 30 minutes at 54°C), 1% L-Glutamine, 1% Penicillin/Streptomycin in RPMI 1640
	RPMI 20% FBS	20% FBS (heat-inactivated for 30 minutes at 54°C), 1% L-Glutamine, 1% Penicillin/Streptomycin in RPMI 1640
	DMEM 10% FBS	10% FBS (heat-inactivated for 30 minutes at 54°C), 1% L-Glutamine, 1% Penicillin/Streptomycin in RPMI 1640
	NCI-H929 media	10% FBS (heat-inactivated for 30 minutes at 54°C), 1% L-Glutamine, 1% Penicillin/Streptomycin in RPMI 1640, 1mM sodium pyruvate; 50μM 2-mercaptoethanol
	Freezing medium	50% FBS, 10% DMSO and 40% RPMI 1640
	FACS buffer	2% FBS in PBS
	Saponin FACS buffer	2%FBS, 0.5% EDTA, 0.1% Saponin in PBS

### Sheet: Supplementary Table 3
	Supplementary Table 3
	Cloning reagents
	Reagent	Company	Catalog number
	In-Fusion HD Cloning Kit	Takara	638933
	CloneAmp™ HiFi PCR Premix	Takara	639298
	QIAquick Gel Extraction Kit	Qiagen	28706X4
	PmeI	NEB	R0560S
	XhoI	NEB	R0146S
	EcoRI	NEB	R0101S
	NcoI	NEB	R0193S
	NotI	NEB	R0189S

### Sheet: Supplementary Table 4
	Supplementary Table 4
	Transfection and transduction reagents
	Reagent	Company	Catalog number
	Gene Juice Transfection Reagent	Merck Millipore	70967-3
	Retronectin	TakaraBio	T100B

### Sheet: Supplementary Table 5
	Supplementary Table 5.
	Antibodies for flow cytometry
	Reagent	Company	Catalog number	Clone
	CD3 - BV711	Biolegend	#344838	SK7
	CD4 - PE-Cy7	Biolegend	#317414	OKT4
	CD8 - BV605	Biolegend	#301040	RPA-T8
	CD271 - PE	Biolegend	#345106	ME20.4
	CD271 - APC	Biolegend	#345108	ME20.4
	CD271 - BV786	BD	#743361	C40-1457
	CD45RO - APC-Cy7	Biolegend	#304228	UCHL1
	CD45RA - BV510	Biolegend	#304142	HI100
	CCR7 - FITC	BD	#561271	150503
	CCR7 - BV421	BD	#560863	150503
	LAG3 - FITC	Biolegend	#369308	11C3C65
	PD-1 - BV650	Biolegend	#329950	EH12.2H7
	PD-1 - Alexa Fluor 700	Biolegend	#329952	EH12.2H7
	Tim-3 - PE	Biolegend	#345006	F38-2E2
	Tim-3 - BV711	Biolegend	#345024	F38-2E2
	CD138 - PerCP Cy5.5	Biolegend	#356510	MI15
	CD33 - PE	BD	#555450	WM53
	CD256 (APRIL) biotin antibody	Biolegend	#524904	5300000000000
	CD107a - BV510	BD	#563078	H4A3
	TNF-α - PE	BD	#340512	6401.11
	IFN-γ - BV711	BD	#564793	4S.B3
	Perforin - Alexa Fluor 647	BD	#563576	δG9
	Granzyme B - FITC	BD	#560211	GB11
	p-CREB - Alexa 647	BD	#558434	J151-21
	CD267 (TACI) - PE	BioLegend	#311906	1A1
	CD267 (TACI) - PE-Cy7	Biolegend	#311908	1A1
	CD269 (BCMA) - APC	BioLegend	#357506	19F2
	CD269 (BCMA) - PE	Biolegend	#357504	19F2
	IkB alpha Monoclonal Antibody - PE	eBioscience™ (Thermofisher)	#12-9036-42	MFRDTRK
	Rat IgG2a, κ Isotype PE-Cy7	Biolegend	#400522	RTK2758
	Mouse IgG2a, κ Isotype (FC) PE	Biolegend	#400214	MOPC-173

### Sheet: Supplementary Table 6
	Supplementary Table 6
	Flow cytometry reagents references
	Reagent	Company	Catalog number
	CountBright Beads	Invitrogen	#C36950
	DAPI	Biolegend	#422801
	Streptavidin APC	Biolegend	#405207
	Zombie UV	Biolegend	#423107
	Fixation buffer (BD cytofix)	BD	#554655
	Perm Buffer III (BD Phosflow)	BD	558050
	Saponin	Sigma Life Sciences	S7900-25G

### Sheet: Supplementary Table 7
	Supplementary Table 7
	Reagents and antibodies for immunofluorescence for confocal microscopy and live cell light sheet microscopy
	Reagent	Company	Catalog number
	Paraformaldehyde	ThermoScientific	28909
	Bovine Serum Albumine	AppliChem	A1391
	anti-alpha Tubulin DM1 α	SantaCruz	sc 32293
	Anti-F-actin 546	Chrometra	F-actin 546
	anti-mouse Alexa Fluor 488	Life Technologies	A-11029
	mouse anti-GFP	Thermo Scientific	A-11120
	Hoechst 33342	Sigma Aldrich	B2261
	Triton X-100	AppliChem	1388
	Ibidi dishes via Bruker	Bruker, IBIDI	80-0031-00-00
	Poly-D-Lysine	Thermofisher	A3890401
	SPY555-actin	Spirochrome	#SC202
	BioTracker NucView 530 Red Caspase 3/7 dye	Merck	SCT105
	12 mm glass coverslips	Thermofisher	CB00120RA120MNT0
